# DirectContacts2: A network of direct physical protein interactions derived from high-throughput mass spectrometry experiments

**DOI:** 10.1101/2025.07.17.665435

**Authors:** Erin R Claussen, Miles D Woodcock-Girard, Samantha N Fischer, Kevin Drew

**Affiliations:** Department of Biological Sciences, University of Illinois at Chicago, Chicago, IL 60607

## Abstract

Cellular function is driven by the activity proteins in stable complexes. Protein complex assembly depends on the direct physical association of component proteins. Advances in macromolecular structure prediction with tools like AlphaFold and RoseTTAFold have greatly improved our ability to model these interactions *in silico,* but an all-by-all analysis of the human proteome’s ~200M possible pairs remains computationally intractable. A comprehensive cellular map of direct protein interactions will therefore be an invaluable resource to direct screening efforts. Here, we present *DirectContacts2*, a machine learning model that distinguishes direct from indirect protein interactions using features derived from over 25,000 mass spectrometry experiments. Applied to ~26 million human protein pairs, our model outperforms previous resources in identifying direct physical interactions and enriches for accurate structural models including ~2,500 new AlphaFold3 models. Our framework enables structural modeling of disease-relevant complexes (e.g. orofacial digital syndrome (OFDS) complex) offering insights into the molecular consequences of pathogenic mutations (OFD1) and broadly, establishes a highly accurate protein wiring diagram of the cell.
