## Supplemental Table 3 for "DirectContacts2: A network of direct physical protein interactions derived from high-throughput mass spectrometry experiments"

P28331	Q16795
P61421	Q15904
Q93050	P36543
P07358	P10643
P55735	P52948
O96000	O43674
Q92621	Q7Z3B4
P47985	P22695
P03905	O95168
P56556	O14561
P56556	Q16795
Q6P161	Q7Z7H8
P28331	O43678
P03915	O95168
Q9P0M9	Q14197
P37198	Q7Z3B4
P50991	O15212
P03897	P03886
Q9P0J0	O15239
P25791	P15923
Q8NFJ9	Q96RK4
P56181	O43181
P62072	Q53H12
P38606	Q9Y5K8
P05198	P49770
Q13084	Q4U2R6
O95139	Q9Y6M9
P03897	Q16795
Q9Y2Q5	Q9UHA4
Q9P015	Q4U2R6
P07919	P08574
P14927	P08574
P63279	P55854
O43676	O14561
Q86TS9	Q8TCC3
O75787	Q99437
P61421	Q9Y5K8
Q7Z7F7	Q9NQ50
Q8IXM3	Q9BQ48
Q9Y2Q5	Q9HB90
O75489	Q16795
Q13084	Q9HD33
O15239	P51970
Q7L523	Q8N122
P49406	Q9NRX2
Q96FV9	Q86W42
Q9NX20	Q6P161
Q9BYD1	Q9Y6G3
P49368	O60925
O15143	P61160
Q8N1F7	Q5SRE5
P03905	O96000
Q969H6	O75817
Q13144	Q14232
Q99471	Q9NQP4
P62072	Q9Y584
Q8NFG4	Q9HB90
Q86Y39	O43674
Q9NPD3	Q9Y2L1
P03897	P03923
Q9NQT4	Q5RKV6
P03915	O96000
Q93050	P21283
P39656	P46977
Q9NYB9	Q9Y2A7
Q9NYK5	Q9NWU5
P03905	O43674
Q9BYD3	Q8TAE8
Q9H0U3	Q8TCJ2
Q9P0J0	O95167
P25791	Q86U70
Q9Y6M9	O95168
P22695	P14927
A0A0C4DGV4	Q0VGL1
Q9P0M9	Q9H0U6
Q3SYG4	Q8NFJ9
Q8N983	Q9NWU5
Q9NX14	O43674
P04843	P04844
O00217	Q9P0J0
Q9NX14	O75306
Q8WVS4	Q96EX3
Q13084	Q8TAE8
Q8NI27	Q13838
Q86W42	Q13769
Q92621	Q5SRE5
Q9UI12	P36543
P61158	O15145
P03891	O95298
P03901	P03923
P13671	P02748
Q96B26	Q5RKV6
Q6P1L8	P49406
O14957	P47985
Q93050	P27449
P28331	O43181
P03891	O43920
Q9BQC6	Q9P015
P57740	P52948
P14927	P00156
O75306	O75380
P37198	Q8N1F7
Q8NFG4	Q7L523
Q9H2W6	Q9NQ50
P47985	P00156
Q9HB90	Q8NBW4
P03891	P03923
P40227	P49368
P22695	P31930
Q9BYC9	Q9H9J2
Q9BYD1	P09001
Q16795	O75380
P51970	O95167
Q6IAA8	Q7L523
Q9BSF4	Q9Y584
Q9BYD3	Q9P015
O14949	P08574
P03915	Q86Y39
O15143	O15511
O75306	P03897
Q9P015	Q9NZE8
P56556	O75489
Q14683	Q8WVM7
O95139	O96000
O43504	Q9Y2Q5
O15239	O43920
Q9Y2Q5	A0A0C4DGV4
P28331	O95182
O00217	O75251
Q9UHA4	Q6IAA8
O43504	Q6IAA8
Q9P0J0	P03886
O95299	O43677
O43920	O43674
Q99471	P61758
P12956	P78527
Q9BVC4	P42345
Q99832	P48643
Q9NX14	P03905
P09001	P49406
Q9NWV8	Q9NXR7
P46736	Q9NXR7
P09001	Q9BYC8
P56556	P03897
P78371	P48643
O00217	O43181
P56556	P28331
Q96EE3	Q9BW27
O75694	Q8N1F7
P12956	P49917
O75306	P03901
P03897	P03901
Q8WVM7	Q6KC79
Q9BUL9	O75817
P17568	O95139
Q9UQE7	O60216
Q9UI09	O75251
Q7Z2W9	Q8N983
Q9NQT4	Q9NQT5
Q99437	P27449
O60216	Q8WVM7
O96008	Q8N4H5
P49770	Q13144
P59998	O15144
O75306	P03891
Q9HD33	Q4U2R6
Q9UI09	O43181
O95178	O14561
Q9BQC6	Q9BYD3
A8MTZ0	A0A0C4DGY3
O95298	O43674
O14957	Q9UDW1
Q9NX14	O96000
O95059	O75818
Q9NPD3	Q06265
Q96A35	Q8IXM3
O75489	O75251
Q13084	Q8IXM3
Q93050	O75348
Q86TS9	Q9BYC9
P78345	Q9H633
P61421	O75787
Q9HD33	Q9BQ48
Q9Y2Q5	Q7L523
O95169	P03905
P61421	P27449
Q9BYD1	Q7Z2W9
P03915	O43676
P61758	O60925
O43324	Q13155
P02452	Q14050
P0DP24	Q14524
Q9NX20	Q7Z7H8
Q99832	Q9NQP4
P03915	O95139
Q8NI27	Q96J01
P17987	Q99832
P51970	O95298
P61158	O15144
Q8TAE8	Q9P015
P50991	P78371
Q99575	O75817
P07357	P02748
P56556	O43181
Q96A35	Q16540
Q9BSF4	Q53H12
O75251	P03897
P03897	O95167
Q9NP92	Q16540
P20849	Q14055
Q7L523	Q8NBW4
O75306	Q16718
P46977	P61165
O15342	Q6P5S7
P49368	P17987
Q6I9Y2	Q96FV9
Q13144	Q9UI10
A0A0C4DGY3	Q8NFJ9
P03915	P03901
P61421	Q99437
Q9Y2L1	Q15024
Q13405	Q8TAE8
Q9P0J0	P51970
P46977	P04843
Q96A35	Q9BRJ2
Q8WUM0	Q12769
O95707	O75818
Q5RKV6	Q15024
P03891	P03905
P50991	P17987
O14957	P31930
P50991	Q9NQP4
P49821	O95182
P61803	Q8TCJ2
P61956	Q9Y4E5
P49821	O43181
A8MTZ0	Q96RK4
P41091	P05198
Q99575	Q969H6
Q13868	Q15024
Q9BQC6	Q8N5N7
P49821	P28331
O95059	Q969H6
P17987	P48643
Q13868	Q9NPD3
O95178	P17568
P0DP23	Q14524
Q969H6	O75818
Q9HB90	Q8N122
Q8TAE8	O75394
Q9BYD1	Q9H9J2
O75787	P27449
O43679	P25791
P21281	P36543
Q9HD33	Q9BZE1
O00217	O95167
P0DP25	Q14524
P03915	P03905
O15239	P03886
P07814	O43324
O95298	O43920
O95707	P78345
Q8NI27	Q96FV9
Q9P0J0	O43920
Q9BYC9	Q8N983
P07919	O14949
O14957	P14927
Q7Z7F7	Q96GC5
P63167	Q8WVS4
P61758	O15212
Q93050	Q6P5S7
Q96EE3	Q8NFH3
O95298	O43677
O75694	Q12769
P49368	Q99471
P14868	Q13155
O95182	Q9P0J0
O95299	O75306
Q9P015	Q14197
P59998	O15511
O95139	O14561
Q9NR50	Q9UI10
P63279	P46060
Q9BYD1	Q9NVS2
Q9BZE1	Q5T653
Q4U2R6	Q9NZE8
Q13868	P42285
O75489	O43181
O95178	P03915
Q9H9Q4	P13010
Q7Z2W9	Q9BYC9
P62072	Q9Y5J7
Q9BYD3	Q4U2R6
P14927	O14949
O43504	Q0VGL1
P50990	P61758
Q9BSF4	Q9Y5J6
Q8WUW1	Q9NYB9
P61421	Q16864
Q15018	P46736
P28331	O75489
Q93050	O15342
P42345	Q8N122
Q9P0M9	Q96GC5
Q8WTW4	Q12980
P51970	O43920
P28331	Q9UI09
P02452	Q14055
O96008	Q9P0U1
P0C6T2	Q8TCJ2
P07814	Q13155
O95299	Q16718
O00217	O15239
P00156	P08574
Q9UDW1	P31930
Q96B36	P42345
O00217	P03886
P31930	P00156
Q7Z2W9	Q9H9J2
Q16864	Q9Y5K8
Q7Z2W9	Q9P015
Q9NQP4	O15212
Q9H0U6	Q14197
P78527	Q13426
P42285	Q99547
Q15904	P27449
P40227	Q99471
Q7L576	Q9Y2A7
P56192	O43324
O00217	P28331
Q8N983	Q9Y6G3
O75306	O75251
Q8TAE8	Q4U2R6
O75489	Q16718
O00217	O95182
Q6I9Y2	Q13769
P50991	Q99832
P40227	O15212
Q96DV4	Q9P015
Q9BYC9	Q9NWU5
Q9UI09	P03886
P39656	P04843
Q14165	P04843
P78371	Q9NQP4
Q13405	Q9BYD3
P19404	P56181
Q8IXM3	Q16540
P10643	P01031
O95169	Q9Y6M9
Q9NVS2	Q7Z2W9
O00217	Q9UI09
Q9HB90	Q9P278
P51970	O43674
P12956	P13010
Q9BYC9	Q8TCC3
Q9NX14	O95298
Q8TCX1	B0I1S0
P03915	P17568
L0R8F8	O14561
P14868	O43324
P61165	Q14165
Q96DV4	Q96GC5
Q9NRX2	Q9NWU5
O60925	Q9UHV9
P34897	P46736
A0A0C4DGV4	Q6IAA8
O95298	P03905
Q9HB90	Q7L523
P39656	Q8TCJ2
O95178	O43676
Q86Y39	P03891
P47985	P31930
Q9BYD1	Q9NWU5
Q9BQC6	Q9NVS2
Q9NS69	O96008
Q9H9Q4	Q13426
P20849	P08123
P07357	P07360
Q14055	Q14050
P21283	O75348
P36543	O75348
O95139	O43674
O95182	Q16718
Q9UI09	O75380
A0A0C4DGY3	Q96RK4
Q9Y6M9	O14561
Q96B26	Q01780
O95299	O95298
P19404	P49821
P51970	P03891
P39656	P04844
Q96B36	Q8N122
P03901	O43920
O95707	P78346
Q9BW27	Q8NFH3
P13671	P10643
O75306	P03886
Q15018	Q9NXR7
Q92621	Q8N1F7
P07357	P07358
O75306	P28331
Q9Y6G3	Q9NWU5
Q14683	Q6KC79
Q9HD33	Q9BRJ2
P61758	Q9UHV9
Q9UI10	Q14232
Q93050	Q9UI12
P47985	O14949
P07358	P01031
P07358	P07360
Q8NFG4	Q9P278
P50990	Q9NQP4
P47985	Q9UDW1
Q9Y5J7	Q9Y584
P37198	Q92621
Q16540	Q9BRJ2
P04843	Q8TCJ2
Q9Y3B2	Q5RKV6
Q8N5N7	Q8N983
O75306	O75489
P38606	O75348
Q9Y3B7	Q7Z7H8
Q13084	Q9BZE1
P40227	P50990
A0A0C4DGY3	Q3SYG4
P61165	Q8TCJ2
P17987	O60925
P61160	O15511
P61158	P59998
Q9BYC9	Q9Y6G3
P36543	P21283
Q9NRP0	P46977
P40227	Q9UHV9
Q9NR50	Q13144
Q9NVS2	Q7Z7H8
E5BBQ0	Q8WVS4
Q9BQC6	Q7Z7H8
O75306	P03905
Q9NP92	Q9NRX2
Q96DV4	Q14197
Q96GC5	Q9NQ50
P49792	P63279
Q9HB90	Q6IAA8
P03915	O75306
Q96A35	Q9HD33
Q96EL3	Q9NVS2
Q15904	O75787
P31930	P08574
P21281	O75348
Q9NYK5	Q9BRJ2
P49406	Q96EH3
Q9BPX5	P61160
A8MTZ0	Q8NFJ9
Q7L523	O75140
Q96DV4	Q9P0M9
Q06265	Q9NQT5
O00217	O75306
O15239	P03923
P61158	P61160
Q99547	Q9NQT5
Q9BQC6	Q86TS9
Q9NYK5	Q9BYC8
O14949	P00156
P59998	Q9BPX5
P03923	P03886
Q96GC5	Q9H2W6
P05198	Q9UI10
P61328	Q14524
Q9Y6M9	P03905
Q53H12	Q9Y5J6
O43181	Q16795
P50990	O15212
P39656	P61803
P17568	O96000
Q9UQE7	Q6KC79
P03915	Q9Y6M9
P57740	Q8WUM0
Q8N983	Q9H9J2
Q13084	Q9BYD2
Q9BSF4	Q9Y5J7
Q13405	Q9BQC6
Q9HD33	Q16540
P28331	O75380
P03901	P03891
Q9UHA4	Q0VGL1
E5BBQ0	Q8TCX1
Q9BYC8	Q9NRX2
P25791	P17542
P59998	P61160
Q9NQP4	P61758
O96008	Q96B49
Q06265	Q9Y2L1
P49770	Q9UI10
L0R8F8	Q96EH3
O75438	O43674
Q6I9Y2	Q86W42
O95299	Q9NX14
Q8WUW1	Q7L576
Q9NP92	Q9BZE1
Q96DV4	Q9H0U6
Q86Y39	P03905
O75306	Q9P0J0
O00217	O75489
Q14683	Q9UQE7
Q99547	Q9Y3B2
Q99471	O15212
Q9BQC6	Q9NX20
O75438	O96000
O14949	P31930
Q8IXM3	Q9HD33
Q96FV9	Q13769
Q9BYC8	Q9NWU5
P02452	P08123
P40227	Q99832
Q9NYB9	Q92558
O75694	Q92621
Q9NR50	P41091
O43676	Q9Y6M9
O43504	Q9UHA4
Q9NYK5	Q9NRX2
P51970	P03905
Q6P1L8	Q96EH3
O00217	O75380
O75306	O95182
Q14683	O60216
O15143	P59998
P78371	Q99832
Q4U2R6	Q9H9J2
P46977	P61803
Q9Y6M9	O43674
Q9NPD3	Q15024
Q96B26	Q9NQT4
Q9BYD1	Q8N983
P37198	Q9BVL2
Q7Z2W9	Q9Y6G3
O75438	P03905
O75489	O95182
O95182	Q9UI09
P21281	P38606
Q12769	Q8NFH4
Q15018	P34897
O75394	Q9NZE8
Q9NX20	Q8TCC3
Q96B26	Q06265
P61956	P49792
P51970	P03886
Q9NQT4	Q06265
E5BBQ0	B0I1S0
Q96EX3	Q9NP97
P13671	P07360
Q9Y2Q5	Q6IAA8
Q9BYD1	Q9BYC9
Q9H9Q4	P12956
Q13405	Q9P015
Q8N5N7	Q9P015
P03891	O43674
P02452	P20849
P63167	Q96EX3
Q9BYD3	Q8N5N7
Q9BVL2	Q8N1F7
Q7Z7F7	Q9H2W6
O95167	P03886
Q93050	Q99437
Q8WUW1	Q92558
P62072	Q9Y5J6
O95169	O96000
P57740	Q12769
O75251	P03886
Q9P0J0	P03923
Q96EL3	Q7Z7H8
P61165	P04843
P49368	P50990
O60216	Q6KC79
Q9NYK5	P09001
O95707	Q9H633
P03915	O95169
P78346	O95059
P61803	P04844
P61956	P63279
O15143	Q9BPX5
O75251	Q16795
P21281	Q9Y5K8
P13010	P49917
O95298	O96000
P47985	P08574
O95299	P03891
P08123	Q14050
P05198	Q14232
P78346	Q969H6
P34897	Q9NXR7
P78346	O75818
P56181	P49821
P17542	P15923
Q8TAE8	Q14197
Q9BQC6	Q8TCC3
Q8WTW4	O75140
P13671	P01031
Q9Y3B2	Q9NQT5
O43920	P03923
P13010	P78527
Q99471	O60925
Q99832	P50990
P55735	P57740
A0A0C4DGV4	Q9UHA4
P41091	P20042
P17568	O95169
Q15904	Q99437
P41091	Q13144
Q96DV4	Q9NZE8
Q0VGL1	Q6IAA8
Q96DV4	Q9NQ50
Q5RKV6	Q01780
P50991	P48643
P19404	P28331
Q9BVL2	Q7Z3B4
Q16795	P03923
P09001	Q9NRX2
P49770	Q14232
Q99471	Q9UHV9
Q86TS9	Q7Z2W9
O96000	O95168
O95169	O95168
P20849	Q14050
P03915	P03891
Q9NYB9	Q7L576
Q9Y6G3	Q9H9J2
P0C6T2	P46977
Q9BYC8	Q9BRJ2
Q8WVS4	B0I1S0
P62072	Q9BSF4
Q14055	P08123
Q9BQC6	Q8N983
Q9NWU5	Q9BRJ2
P19404	O43181
Q8WVS4	Q9NP97
Q9UDW1	P08574
Q7L576	Q92558
Q13426	P49917
