## Supplemental Table 4 for "DirectContacts2: A network of direct physical protein interactions derived from high-throughput mass spectrometry experiments"

Q96DV4	Q16540
Q96DV4	Q9NVS2
Q9NRP0	P39656
Q9H2W6	Q9BRJ2
Q16795	P03901
Q86Y39	P03923
P09001	L0R8F8
Q9BYD3	Q9NRX2
Q9P0J0	O43676
Q9BYC9	Q9BZE1
Q9UI09	P03891
Q9BYD3	Q9BZE1
O75438	Q16718
O95182	P51970
P0C6T2	P04843
Q9NX20	Q9H2W6
Q13084	P09001
Q93050	Q16864
Q9BYC9	Q16540
Q53H12	Q9Y5J7
O75306	O43920
O95059	O75817
P56556	P17568
B0I1S0	Q9NP97
P19404	P03891
Q9BYD3	Q9NX20
Q9UI09	P51970
O43676	P03886
P09001	Q9P015
P03897	Q16718
P49821	O43920
P03901	O96000
O15342	P38606
O75694	P57740
P17568	P03897
P17568	O43676
Q9UI12	P21281
O95139	P03901
Q96A35	Q9H2W6
O00217	O75438
P49821	O15239
P19404	P03901
P03915	Q16718
Q96B26	Q9NPD3
O75438	O43678
Q9UI12	O75348
O75306	Q16795
O95299	Q9P0J0
Q9BYD3	Q9H2W6
Q96A35	P09001
Q96DV4	Q8IXM3
O75438	P03886
P51970	Q86Y39
Q9NYK5	Q9BYC9
Q9BQC6	Q9H9J2
Q9BZE1	Q9NWU5
Q9NRX2	Q9BRJ2
P28331	Q9P0J0
P03915	P49821
P03901	O75438
O00217	P51970
Q7L523	Q12980
Q9UI12	Q9Y5K8
Q9NX20	Q9NYK5
P19404	P03886
Q9UI09	Q16795
Q16795	P03891
P09001	Q9H9J2
P56556	O95169
Q16718	O43920
Q9BQC6	Q9BZE1
O96000	P03886
Q16795	O95298
P56556	Q16718
P49821	P03923
P03897	O96000
P17987	Q99471
O95299	P51970
P42285	Q9Y3B2
P56556	O95167
P03915	P19404
L0R8F8	Q9H2W6
P55735	O75694
O95167	O43920
P51970	P03901
P07357	P01031
O75306	Q86Y39
Q9BVC4	Q8N122
Q9BYC9	Q9NP92
P19404	O95169
O15342	Q16864
Q9NX20	Q16540
P50991	O60925
Q86Y39	O43678
Q9BYD1	Q9H2W6
O43676	O95168
P0C6T2	P39656
P03901	O95168
Q96A35	Q96DV4
O00217	P03901
Q16864	O75348
Q8TCX1	Q9NP97
O95299	O75438
Q9BQC6	P09001
P0DP23	P0DP25
Q9NRX2	Q9H9J2
O95169	O75438
O95139	O95168
Q99471	P48643
P0C6T2	P61165
O95139	O95167
Q9BYD3	Q9H9J2
Q96A35	Q9BQC6
Q9BYD3	Q9BYD1
O95182	O95168
P03901	O95167
Q16864	P27449
P03905	P03886
P28331	O95167
Q13084	Q9NYK5
Q9Y2Q5	Q0VGL1
P36543	P27449
P03915	O95182
L0R8F8	O75394
P51970	O95139
Q9NX20	Q9H9J2
O95299	P03897
O95299	P03905
Q96DV4	Q9BYD1
Q9Y6M9	P03923
O00217	P03891
P28331	O95169
P61421	P21283
Q8NFH3	Q8NFH4
Q9Y2L1	Q9NQT5
O95299	P03915
O95168	P03886
O95182	O95169
P56556	P03891
P17568	Q86Y39
P49821	O95298
Q13868	Q9Y3B2
P17568	P19404
O75438	O95167
P50990	Q99471
O75438	Q9Y6M9
P49821	Q16795
P21283	P38606
Q96DV4	L0R8F8
O15342	P21283
Q96DV4	O75394
Q9P015	Q9H2W6
P03897	O95298
P03901	O95298
Q9Y5J7	Q9Y5J6
Q9BQC6	O75394
O95182	O75438
O75306	P49821
O14957	P00156
P03915	O95298
O95299	O43920
Q8NFH3	Q12769
Q13084	O75394
Q16864	P36543
O75438	P03891
Q96A35	O75394
P28331	Q9Y6M9
P28331	Q16718
O43676	O96000
Q96A35	Q9NRX2
P03901	Q9Y6M9
P19404	Q9P0J0
Q86W42	Q96J01
Q96DV4	Q9NX20
P51970	Q16718
P0DP24	P0DP25
O95169	O43676
Q9NPD3	Q9NQT4
Q9NYK5	Q9H2W6
Q9P0J0	O95169
Q13084	Q9BYD1
P19404	O96000
Q9BQC6	Q96DV4
Q8TCX1	Q96EX3
P19404	O95139
P21283	Q99437
P63167	Q8TCX1
P17568	Q16795
O95182	O43920
O15239	P03897
Q99832	O60925
P03891	Q16718
P28331	O15239
O15144	O15145
Q9P0J0	O43678
O95168	P03923
Q86Y39	O95167
P05198	Q13144
P56556	O95182
O43676	O43678
P17568	P03886
P03897	O43678
Q9Y6M9	O43920
Q9NVS2	L0R8F8
P56556	O95139
Q9Y2L1	Q5RKV6
O43504	Q8NFG4
P17568	O43678
Q8IXM3	Q9NRX2
P49821	P51970
O00217	Q86Y39
O75348	Q9Y5K8
O15342	Q99437
P03901	P03886
Q9P015	Q9NWU5
Q96DV4	Q9BYC9
O95139	O43678
P03897	Q9Y6M9
Q13084	Q96A35
P63167	B0I1S0
Q9BYC9	Q9BRJ2
Q9UI09	O96000
O15239	O75438
P49821	O43678
P02748	P01031
Q9BYD3	P09001
O75306	Q9Y6M9
P49821	P03886
Q9NRX2	Q9H2W6
O95299	O43676
Q9BZE1	Q9H2W6
O15144	P61160
Q16718	P03923
Q9NRP0	P04843
O75348	P27449
O95182	P03897
Q9NVS2	Q9P015
P09001	Q9NP92
P49368	Q99832
P56556	O75438
Q9BYD1	Q16540
P19404	P51970
Q9Y3B2	Q9NQT4
P03891	Q9Y6M9
Q8IXM3	P09001
P19404	O43678
Q9Y2Q5	Q8NFG4
O95298	Q9Y6M9
P42285	Q5RKV6
O00217	O96000
P56556	P19404
O15342	P21281
O75438	P03923
O43678	O96000
Q86Y39	O75438
Q13084	Q9H2W6
Q9Y2Q5	Q9P278
Q16540	L0R8F8
Q9NX20	Q9BYC9
O95182	P03891
P42285	Q96B26
Q16718	P03886
O95182	O95298
Q9NVS2	Q9NP92
Q9NVS2	Q16540
Q9UI12	P27449
Q15024	Q9NQT5
Q9NPD3	Q5RKV6
O95299	P28331
P03915	Q9P0J0
O96000	P03923
O95169	P03897
P03897	Q86Y39
Q96EE3	Q8NFH4
Q9H2W6	Q9NWU5
Q8IXM3	Q9H9J2
O15143	O15145
Q13084	Q9H9J2
Q9BYC9	O75394
L0R8F8	Q9BRJ2
O95169	Q86Y39
Q99832	Q99471
Q9UI09	O95168
P61165	P61803
O15239	P03905
O75306	O95168
P03915	O43920
Q9H2W6	Q9H9J2
O75694	Q8NFH4
Q9BYD1	Q9NRX2
Q9NR50	P05198
Q9NX20	L0R8F8
P56556	Q86Y39
P09001	Q16540
Q9BQC6	Q9NWU5
O00217	P03897
P03915	O15239
O43678	P03905
Q9BYD1	Q9BRJ2
Q9NVS2	Q9BZE1
Q16864	P21283
O75306	O95167
Q8IXM3	L0R8F8
O43676	O95167
P19404	O95182
P28331	P03905
Q9NP92	Q9H2W6
Q9UI12	P21283
P03901	P03905
P50991	P40227
Q9NRP0	P61165
O75438	O95298
Q13084	Q9BQC6
P49821	O95167
P03915	P28331
O43678	O95168
Q86Y39	Q9Y6M9
P19404	Q9Y6M9
P07919	P00156
P03891	P03886
Q9UHA4	Q7L523
Q16540	Q9H9J2
Q9BYD3	L0R8F8
O95169	Q16795
Q9UI09	O15239
P03897	P03891
Q9Y3B2	Q9Y2L1
Q16718	O95168
Q13084	Q9BRJ2
O75306	O75438
P07919	O14957
O15143	O15144
Q8IXM3	Q9NP92
O95169	O95167
P19404	O95168
Q9NX20	P09001
Q13868	Q9NQT4
O95167	O96000
Q9P0J0	O75438
P17568	P51970
Q9NRX2	Q9BZE1
O75818	O75817
P09001	Q9BRJ2
O75306	O96000
Q9NR50	Q14232
Q9BZE1	O75394
O43678	O43920
O75306	O95139
P17568	Q9Y6M9
O43920	P03886
P56556	O95298
O15239	O43678
Q16795	Q16718
Q9P0J0	P03897
P17568	O95182
O15342	P36543
O15239	O43676
Q16795	O43920
Q96DV4	Q9NYK5
Q9BYD3	Q8IXM3
Q13084	Q9NWU5
P51970	O75438
P17568	O15239
P40227	P78371
O43678	Q9Y6M9
Q0VGL1	Q7L523
O95167	P03923
P42285	Q9NQT5
P03901	O43678
O95139	P03886
P19404	O75438
Q9Y6M9	P03886
O75694	Q96EE3
Q9UI09	Q16718
Q8IXM3	O75394
Q9UI09	O95167
Q16718	P03905
Q9NYK5	O75394
O95167	P03905
Q9BYD3	Q9BRJ2
P28331	O43676
Q96EX3	B0I1S0
Q16718	O96000
P61421	P21281
P03901	O43676
Q99575	P78346
O95299	O95139
P56556	P49821
P51970	P03897
Q9NX20	Q9P015
Q9H2W6	O75394
O00217	O95168
P55735	Q12769
P28331	O95139
Q8WTW4	Q7L523
Q9NP92	Q9BRJ2
Q9NQT4	Q15024
P17568	Q9P0J0
Q16864	P38606
P03915	P51970
P40227	O60925
O95167	O95168
P61421	O75348
Q9P0J0	Q9Y6M9
P61421	Q93050
Q0VGL1	Q8N122
Q96DV4	Q9BZE1
P17568	O95298
P38606	P27449
O15239	O96000
Q9P015	Q9NRX2
P49821	Q86Y39
Q9P0J0	Q9UI09
O43676	P03891
P19404	O43920
Q9NX20	Q9NP92
Q9P015	O75394
O15342	P27449
Q13084	Q9BYD3
O43676	O95298
Q96DV4	Q9H2W6
P07358	P02748
P17568	P03891
Q9NVS2	Q9BYC9
O95299	O95168
O00217	Q16718
O15239	O95169
O95139	P03891
O43678	Q16718
P63167	Q9NP97
Q16540	O75394
Q93050	P38606
Q9UI09	O95139
O95169	P03886
O75306	Q9UI09
O00217	P19404
Q13868	Q9Y2L1
P56556	O96000
Q96B26	Q9Y3B2
O95169	O43678
Q9P015	Q9BRJ2
O95139	P03923
P19404	Q86Y39
O14957	O14949
O15342	Q9Y5K8
O75348	Q99437
Q96B26	Q9NQT5
P21281	P21283
O43676	P03923
P21281	Q99437
Q8IXM3	Q9BYD1
P42345	Q7L523
P78371	P50990
P19404	P03923
O95299	Q16795
O15239	O95167
O00217	O43678
Q9BYC9	Q9NRX2
O00217	O95139
P41091	P49770
O95182	O95167
Q16540	Q9NWU5
P03915	P03886
P61421	O15342
Q9BYD3	Q9NVS2
O95169	P03891
Q9UI09	O95169
O43504	Q8N122
P17568	O95167
Q96DV4	P09001
Q9Y6M9	O95167
O43678	P03923
P19404	O95298
Q9BQC6	Q9NP92
P28331	O96000
O43676	Q16718
O15239	O95168
Q86Y39	Q16795
O95299	P03923
O95169	P51970
P19404	Q16795
O95299	O96000
P21281	P27449
Q13084	Q9NVS2
P28331	P03923
Q13084	Q16540
Q8IXM3	Q9NVS2
Q9UI09	O43678
O95139	Q16718
P61158	O15511
P03891	O43678
Q16795	P03905
Q8NFG4	Q0VGL1
Q9UI09	O95298
Q9BYC9	Q9H2W6
Q9NWU5	O75394
Q13084	Q96DV4
Q99575	O95059
P56556	O95168
Q9BYD3	Q9NYK5
Q9BQC6	Q9BYD1
P28331	O75438
Q9Y2Q5	Q8N122
P50990	O60925
P40227	P17987
P50991	P49368
Q9NVS2	P09001
P49821	Q9P0J0
Q9UI09	Q86Y39
Q96A35	Q9BYD1
O95299	P03886
Q9UI09	P03923
P49821	O43676
P57740	Q8NFH3
Q9NX20	Q9NWU5
Q9BQC6	Q9NRX2
O95299	O43678
P17568	P49821
Q86Y39	O95298
Q8IXM3	Q9NYK5
Q9UI09	P03905
Q16718	O95167
Q96EE3	Q12769
Q16718	Q9Y6M9
O75306	O43676
Q12980	O75140
O43678	P03886
P28331	P51970
Q96A35	Q9NP92
P56556	O43920
Q9Y584	Q9Y5J6
P61421	Q9UI12
P03905	P03923
P49821	O75438
Q16795	Q9Y6M9
O75306	P19404
P40227	P48643
P19404	O43676
Q9BYD3	Q9NP92
Q13084	Q9P015
Q9BYD3	O75394
O95298	O43678
P03915	P03923
Q16795	O43678
P03891	O96000
P50991	Q99471
Q8IXM3	Q9BRJ2
Q96A35	Q9P015
O15239	P03901
P56556	Q9P0J0
Q16795	P03886
P19404	Q9UI09
Q9NX20	Q9BZE1
Q9NX20	Q9NRX2
Q9BYD1	L0R8F8
L0R8F8	Q9H9J2
Q9NP92	Q9P015
Q9NX20	O75394
Q9Y5K8	P27449
P21283	Q9Y5K8
O15239	O95139
P49821	O96000
P21281	Q16864
O15239	Q16795
Q86Y39	O95168
Q9BQC6	Q9NYK5
P28331	O43920
O75306	O43678
Q8IXM3	Q9BZE1
O95139	O43920
P56556	P03901
Q8NFG4	Q9UHA4
P41091	Q14232
Q9NP92	L0R8F8
O95169	P03901
Q13769	Q96J01
O60925	P48643
Q53H12	Q9Y584
Q9P0J0	Q16795
Q9NX20	Q8IXM3
Q86Y39	Q16718
Q16795	O43676
P39656	P61165
Q9BRJ2	O75394
Q9P0J0	P03901
Q9NPD3	Q9NQT5
O95182	O95139
P03891	O95167
P14927	Q9UDW1
Q9BZE1	Q9BRJ2
Q9BYD1	Q9NP92
L0R8F8	Q9P015
Q16864	Q99437
O15239	Q16718
Q8IXM3	Q9NWU5
Q96A35	Q9H9J2
P28331	O95298
Q99575	O75818
Q9BYD1	Q9NYK5
Q9NPD3	Q9Y3B2
O75306	O95298
Q9NWU5	Q9H9J2
P56556	P51970
P49821	P03897
Q9NRP0	P0C6T2
P49821	P03905
Q9Y3B2	Q15024
O95169	O43920
Q9BYD3	Q96DV4
Q9P0J0	P03891
Q9UI09	O43676
O43676	P03905
Q9NQT4	Q9Y2L1
P03891	O95168
O95299	P17568
Q9NYK5	L0R8F8
Q96A35	Q9BZE1
P03901	Q16718
O75306	P03923
O95299	Q9Y6M9
O95139	P03905
Q86Y39	O96000
O00217	P56556
P19404	P03897
P09001	Q9H2W6
P19404	P03905
O00217	O43920
O43504	Q7L523
O95299	O95182
P28331	O95168
P03915	O43678
Q9UI12	P38606
Q86Y39	O43920
O15342	Q9UI12
O75394	Q9H9J2
P03915	P56556
Q9BYD1	Q9BZE1
O95298	Q16718
Q16795	O95167
O00217	O43676
Q9BZE1	Q9H9J2
Q9BYD1	O75394
P61421	P38606
Q9NVS2	O75394
Q9BRJ2	Q9H9J2
O14949	Q9UDW1
Q9UHA4	Q8N122
O95299	Q9UI09
P56556	P03905
Q9BVC4	Q7L523
O00217	Q16795
Q9P0J0	O95168
Q9NVS2	Q9H2W6
L0R8F8	Q9NRX2
Q9NX20	Q9BYD1
Q96A35	Q9NYK5
L0R8F8	Q9BZE1
O15239	P03891
Q9NYK5	Q9BZE1
O95182	Q86Y39
P59998	O15145
Q96A35	L0R8F8
Q9UI09	O43920
P61421	P36543
O75306	P51970
O14957	P22695
Q9NYK5	Q9NP92
Q16795	O96000
O95182	P03905
O95182	P03923
P09001	O75394
Q9UI12	Q99437
O95299	Q86Y39
P07919	Q9UDW1
Q9P0J0	Q16718
O75438	O43676
O95299	O00217
P42285	Q9Y2L1
Q9NP92	Q9H9J2
Q9NR50	P49770
O95298	P03923
Q9NVS2	Q9NWU5
P17568	O75438
O95299	O15239
P51970	O95168
P36543	Q9Y5K8
Q9NYK5	Q9H9J2
Q96A35	Q9NX20
Q96EE3	P57740
Q96A35	Q9NVS2
P55735	Q8NFH3
Q16540	Q9BZE1
Q13084	Q9NRX2
Q13084	L0R8F8
Q9P278	Q7L523
Q96DV4	Q9BRJ2
P49821	O95139
Q16540	Q9H2W6
P02748	P07360
P03897	O43676
P07919	P14927
Q9BYD3	Q9BYC9
P01031	P07360
Q9NRX2	O75394
Q9UDW1	P00156
P28331	P03901
O00217	O95298
O15239	O95298
Q96B26	Q15024
P56556	O43678
P17568	Q16718
O75306	O95169
P61803	P04843
P03897	O95139
O95299	P03901
Q9P015	Q9H9J2
O95139	O43676
P49821	O95168
O95182	P03901
O95298	P03886
Q9P0J0	O95139
O95182	Q9Y6M9
Q8IXM3	Q9P015
P56556	O15239
Q93050	P21281
P51970	Q16795
Q9UI09	O75438
L0R8F8	Q9NWU5
Q9P0J0	O96000
P36543	Q99437
O43504	Q9P278
O15239	Q9Y6M9
O00217	P03923
O75306	O15239
O95182	O43678
Q9P278	Q9UHA4
P36543	P38606
O95169	O95298
O15145	P61160
Q9BQC6	Q9BYC9
Q13868	Q9NQT5
O95182	P03886
P03915	O95167
P0C6T2	P61803
O00217	P03905
Q13084	Q9NP92
P49821	Q16718
Q9NYK5	Q16540
Q8IXM3	Q9H2W6
O43676	O43920
P78371	O60925
P03897	O43920
O95182	O15239
Q9NX20	Q9BRJ2
P28331	P03886
O75694	Q8NFH3
P38606	Q99437
P56556	O43676
P56556	Q9Y6M9
P56556	O75306
P17568	O43920
O00217	P03915
P28331	P03897
Q9BYD3	Q9NWU5
P21283	P27449
O95299	O95169
P51970	P03923
O95298	O95168
P22695	O14949
P51970	O96000
Q9BQC6	Q8IXM3
Q96DV4	Q9H9J2
O75306	P17568
P07919	P31930
Q9NP92	Q9NWU5
P19404	Q16718
O75438	O43920
O95182	O43676
Q96A35	Q9NWU5
Q5RKV6	Q9NQT5
Q9NVS2	Q9H9J2
Q9BYC9	L0R8F8
P09001	Q9BZE1
O00217	P49821
O95139	Q16795
P03897	O75438
P28331	P03891
P57740	Q8NFH4
O00217	O95169
O95139	O95298
P42285	Q9NQT4
P42285	Q9NPD3
P50990	P48643
Q9NVS2	Q9NYK5
P42285	Q15024
O95299	O95167
P19404	O15239
P03915	O75438
Q9P0J0	O95298
O43920	O96000
P17568	Q9UI09
P49821	P03901
O15342	O75348
P51970	O43678
Q9UI12	Q16864
Q16540	Q9NRX2
Q99437	Q9Y5K8
Q9UI09	Q9Y6M9
P22695	Q9UDW1
P50991	P50990
P03897	P03905
O95169	P03923
Q9BYD1	Q9P015
Q9NP92	O75394
Q9P0J0	Q86Y39
O43678	O95167
P03915	P03897
Q86Y39	O43676
O15145	O15511
O95298	O95167
Q96A35	Q9BYC9
Q96A35	Q9BYD3
Q9P0J0	P03905
Q9NX20	Q9NVS2
O95139	Q86Y39
P03897	O95168
Q8WUW1	Q9Y2A7
O00217	P17568
Q13084	Q9BYC9
Q9NYK5	Q9P015
Q86Y39	P03886
Q96DV4	Q9NP92
P17568	O95168
Q9NVS2	Q9BRJ2
O00217	Q9Y6M9
O15239	Q86Y39
Q16795	O95168
P56556	P03923
O43920	P03905
Q9NVS2	Q9NRX2
O95299	P49821
Q93050	Q9Y5K8
O75694	Q5SRE5
Q9BYC9	Q9P015
Q96DV4	Q9NWU5
P49821	O95169
P03915	Q16795
Q9Y6M9	O96000
P09001	Q9BYC9
P17568	P03923
P56556	Q9UI09
P17568	P03905
P78371	Q99471
P51970	O43676
O95169	Q16718
P14927	P31930
Q13084	Q9NX20
P61158	O15143
P28331	Q86Y39
O43920	O95168
Q16540	Q9P015
Q86Y39	P03901
O95182	O96000
O95299	P19404
Q96B26	Q9Y2L1
Q9NRP0	P61803
P07919	P22695
Q96DV4	Q9NRX2
Q9P015	Q9BZE1
P0DP24	P0DP23
Q8IXM3	Q9BYC9
Q13868	Q96B26
P19404	O95167
Q9BYD3	Q16540
P03915	Q9UI09
O95139	O75438
P78346	O75817
Q16795	O75438
P49821	Q9Y6M9
O15144	O15511
O95299	P56556
Q13868	Q5RKV6
Q9UI09	P03901
P49368	P48643
P22695	P00156
Q9UI09	P03897
O75438	O95168
P09001	Q9NWU5
P56556	P03886
O95169	O95139
P49368	P78371
O95182	Q16795
P17568	P28331
P51970	Q9Y6M9
P49821	Q9UI09
P17568	P03901
Q9P278	Q0VGL1
P49821	P03891
