## Supplemental Table 7 for "DirectContacts2: A network of direct physical protein interactions derived from high-throughput mass spectrometry experiments"

### Sheet: Autogluon Model Leaderboard
model	score_test	score_val	pred_time_test	pred_time_val	fit_time	pred_time_test_marginal	pred_time_val_marginal	fit_time_marginal	stack_level	can_infer	fit_order
WeightedEnsemble_L2	0.632277	0.9824	0.012498	0.014081	4.21511	0.00242	0.003382	0.956789	2	TRUE	14
LightGBM	0.632277	0.9824	0.010078	0.010699	3.25833	0.010078	0.010699	3.25833	1	TRUE	4
ExtraTreesEntr	0.645542	0.9816	0.253795	0.175871	3.23671	0.253795	0.175871	3.23671	1	TRUE	9
RandomForestGini	0.647015	0.9812	0.201262	0.178818	3.25783	0.201262	0.178818	3.25783	1	TRUE	5
CatBoost	0.636699	0.9812	0.026827	0.009898	3.30541	0.026827	0.009898	3.30541	1	TRUE	7
RandomForestEntr	0.647015	0.9808	0.22912	0.176241	2.73586	0.22912	0.176241	2.73586	1	TRUE	6
ExtraTreesGini	0.639646	0.9808	0.254781	0.178471	3.35024	0.254781	0.178471	3.35024	1	TRUE	8
LightGBMXT	0.651437	0.98	0.011568	0.012014	2.92119	0.011568	0.012014	2.92119	1	TRUE	3
XGBoost	0.644068	0.98	0.043841	0.052006	3.8678	0.043841	0.052006	3.8678	1	TRUE	11
NeuralNetTorch	0.630803	0.9796	0.157082	0.19773	26.5972	0.157082	0.19773	26.5972	1	TRUE	12
NeuralNetFastAI	0.60059	0.9796	0.18559	0.214762	46.9292	0.18559	0.214762	46.9292	1	TRUE	10
LightGBMLarge	0.633014	0.9788	0.011956	0.008906	3.60146	0.011956	0.008906	3.60146	1	TRUE	13
KNeighborsDist	0.529108	0.9708	1.68095	3.70369	0.390968	1.68095	3.70369	0.390968	1	TRUE	2
KNeighborsUnif	0.532793	0.97	2.31868	3.75775	0.336413	2.31868	3.75775	0.336413	1	TRUE	1

### Sheet: Legend
	Legend
	model	name of machine learning model
	score_test	accuracy on test set
	score_val	accuracy on training set
	pred_time_test	inference time for test set
	pred_time_val	inference time
	fit_time	fit time required to train model
	pred_time_test_marginal	inference time to compute predictions on test set
	pred_time_val_marginal	inference time to compute predictions on validation set
	fit_time_marginal	time required to train model
	stack_level	level of stack (1=base model, 2=ensemble model)
	can_infer	model is capable to perform inference on new data
	fit_order	order in which models were fit
